# A CRISPR-based genome-wide screen for adipogenesis reveals new insights into mitotic expansion and lipogenesis

**DOI:** 10.1101/2020.07.13.201038

**Authors:** Rachel E. Turn, Keren I. Hilgendorf, Carl T. Johnson, Kyuho Han, Atefeh Rabiee, Janos Demeter, Mohammad Ovais Aziz-Zanjani, Pablo Domizi, Ran Cheng, Yingdi Zhu, Zewen Jiang, Katrin J. Svensson, Michael C. Bassik, Peter K. Jackson

**Affiliations:** Baxter Laboratory, Department of Microbiology & Immunology, Stanford University School of Medicine, Stanford, CA 94305, USA; Department of Medicine, Stem Cell and Regenerative Medicine Program, Stanford University School of Medicine, Stanford, CA 94305, USA; Department of Genetics, Stanford University School of Medicine, Stanford, CA 94305, USA; Department of Chemical and Systems Biology, Stanford University, Stanford, CA 94305, USA; Department of Pediatrics, Stanford University School of Medicine, Stanford, CA 94305, USA; Department of Biology, Stanford University, Stanford, CA 94305, USA; Laboratory of Physical and Analytical Electrochemistry (LEPA), Ecole Polytechnique Fédérale de Lausanne (EPFL) Valais Wallis, Rue de l’Industrie 17, 1950 Sion, Switzerland; Department of Pathology, Stanford University, Stanford, CA 94305, USA; Stanford Diabetes Research Center, Stanford University School of Medicine, Stanford, CA, 94305, USA

**Keywords:** Adipogenesis, obesity, mitotic expansion, lipogenesis, CRISPR, ubiquitin, lipid, hypusine, Nedd8, translation

## Abstract

In response to excess nutrients, white adipose tissue expands by both generating new adipocytes and by upregulating lipogenesis in existing adipocytes. Here, we performed a genome-wide functional genomics screen to identify regulators of adipogenesis in the mouse 3T3-L1 preadipocyte model. The pooled screening strategy utilized FACS to isolate populations based on lipid content by gating for fluorescence intensity of the lipophilic, green fluorescent BODIPY dye. Additionally, the approach categorized if genes functioned during mitotic expansion or lipogenesis. Cellular mechanisms regulating the rate of protein translation and protein stability were found critical for adipogenesis and lipogenesis. These protein-directed mechanisms were further supported by proteomic analyses, which demonstrated that essential changes in protein abundance driving 3T3-L1 adipogenesis were not driven by transcription. We exemplify this theme by showing that the hypusination pathway, a conserved regulator of translation initiation, is critical to translate adipogenic inducers of mitotic expansion and that the neddylation/ubiquitin pathway modulates insulin sensitivity to regulate lipogenesis.
