## Supplementary material for "A CRISPR-based genome-wide screen for adipogenesis reveals new insights into mitotic expansion and lipogenesis": Table S7

### Sheet: sgRNA primers
	top primer	bottom primer
sgRNA sequence_GFP	TTGGACCAGGATGGGCACCACCCGTTTAAGAGC	TTAGCTCTTAAACGGGTGGTGCCCATCCTGGTCCAACAAG
sgRNA sequence_Ppa1	TTGGTGTGCTTGTCACTGTGTCCGTTTAAGAGC	TTAGCTCTTAAACGGACACAGTGACAAGCACACCAACAAG
sgRNA sequence_Wdr61	TTGGTGGCCAGATACTGGGAGTCGTTTAAGAGC	TTAGCTCTTAAACGACTCCCAGTATCTGGCCACCAACAAG
sgRNA sequence_Ppp4c	TTGGAGAGCAACGTGCAGAGGGGTTTAAGAGC	TTAGCTCTTAAACCCCTCTGCACGTTGCTCTCCAACAAG
sgRNA sequence_Hars	TTGGGCAGATCGTGCTGCTCTGGGTTTAAGAGC	TTAGCTCTTAAACCCAGAGCAGCACGATCTGCCCAACAAG
sgRNA sequence_Pfn1	TTGGGGAACGCCGCAGGTGAGGTTTAAGAGC	TTAGCTCTTAAACCTCACCTGCGGCGTTCCCCAACAAG
sgRNA sequence_Srsf1	TTGGGGAGGTGGTGTGATCCGGTTTAAGAGC	TTAGCTCTTAAACCGGATCACACCACCTCCCCAACAAG
sgRNA sequence_Dhps	TTGGGACGCCTACCGCACCACGTTTAAGAGC	TTAGCTCTTAAACGTGGTGCGGTAGGCGTCCCAACAAG
sgRNA sequence_Arpc4	TTGGATCAGTGAGATGAAGCTGTGTTTAAGAGC	TTAGCTCTTAAACACAGCTTCATCTCACTGATCCAACAAG
sgRNA sequence_CebpB	TTGGCCTGGCCTACGGGGCCAGTTTAAGAGC	TTAGCTCTTAAACTGGCCCCGTAGGCCAGGCCAACAAG
sgRNA sequence_Rbm14	TTGGCTCATGACCGTGCCATAGTTTAAGAGC	TTAGCTCTTAAACTATGGCACGGTCATGAGCCAACAAG
sgRNA sequence_PparG	TTGGGTTTGGGCGGATGCCACGTTTAAGAGC	TTAGCTCTTAAACGTGGCATCCGCCCAAACCCAACAAG
sgRNA sequence_Nubp2	TTGGGAACCCCACAGACATAAGTTTAAGAGC	TTAGCTCTTAAACTTATGTCTGTGGGGTTCCCAACAAG

### Sheet: library adapters
Library adapter_MouseUnique2B	('oMCB1694_sublib_10', ('TTAGATAGGTGTGTAGGCGC', 'TAAGGTGCGTACTAGCTGAC'))									13546 element
Library adapter_UnassignedB	('oMCB1686_sublib_2', ('TGCTCTTTATTCGTTGCGTC', 'TCTTATCGGTGCTTCGTTCT'))									9921 element
Library adapter_MouseUnique1B	('oMCB1699_sublib_15', ('TGCAAGTGTACAAATCCAGC', 'GAACGGTGATCCCTTTCCTA'))									13241 element
Library adapter_Unassigned2B	('oMCB1688_sublib_4', ('CGTTCTAAACGGCTAGATGC', 'AGTCTGTCTTTCCCCTTTCC'))									11232 element
Library adapter_Unassigned2A	('oMCB1701_sublib_17', ('TGGTTCGTTAGTCGATCTCC', 'AGACGGGATTTTACTGGGTC'))									11099 element
Library adapter_MouseUnique1A	('oMCB1685_sublib_1', ('CTTAAACCGGCCAACATACC', 'ATGCTACTCGTTCCTTTCGA'))									13402 element
Library adapter_MouseUnique2A	('oMCB1700_sublib_16', ('CTTAAGGTTTGCCCATTCCC', 'TGTTATAGCTTCCACGGTGT'))									13799 element
Library adapter_TraffickingMitochondriaMotilityA	('oMCB1698_sublib_14', ('AGGGTCGTGGTTAAAGGTAC', 'CGTTTCTTTCCGGTCGTTAG'))									10384 element
Library adapter_TraffickingMitochondriaMotilityB	('oMCB1693_sublib_9', ('GTCCTAGTGAGGAATACCGG', 'CCGAAGAATCGCAGATCCTA'))									10174 element
Library adapter_GeneExpressionA	('oMCB1689_sublib_5', ('GTATCCGAAGCGTGGAGTAT', 'CAGGTATGCGTAGGAGTCAA'))									10156 element
Library adapter_GeneExpressionB	('oMCB1696_sublib_12', ('GTATAGTTTGTGCGGTGGTC', 'ATCAATCCCCTACACCTTCG'))									10294 element
Library adapter_MembraneProteinsA	('oMCB1697_sublib_13', ('TCAGCCTTTCATTGATTGCG', 'TTCCTTGATACCGTAGCTCG'))									5586 element
Library adapter_ApoptosisCancerOtherCancerA	('oMCB1692_sublib_8', ('ATCGACAATGGTATGGCTGA', 'TATGTCTCCTAGCCACTCCT'))									16326 element
Library adapter_ApoptosisCancerOtherCancerB	('oMCB1690_sublib_6', ('CCAAAGATTCAACCGTCCTG', 'ATTAGCCATTTCAGGACGGA'))									16079 element
Library adapter_StressProteostasisA	('oMCB1687_sublib_3', ('TGAGCCTTATGATTTCCCGT', 'GTCCGTTTTCCTGAATGAGC'))									13920 element
Library adapter_MembraneProteinsB	('oMCB1704_sublib_20', ('TTGACGTACGTAGGTTCTCC', 'GAACACAACTACACTGACGC'))									5438 element
Library adapter_StressProteostasisB	('oMCB1703_sublib_19', ('TTCTGTAAGTTTCGTCGGGA', 'CTAAACACCGCACCTCACTA'))									15443 element
Library adapter_UnassignedA	('oMCB1702_sublib_18', ('TATTTTGTAGAGCGTTCGCG', 'TCTTTGCTTCGCAAGTCTTG'))									10815 element
Library adapter_DrugTargetsKinasePhosphataseA	('oMCB1691_sublib_7', ('TATTCATGCTTGGACGGACT', 'ACTATGTACCGCTTGTTGGA'))									10767 element
Library adapter_DrugTargetsKinasePhosphataseB	('oMCB1695_sublib_11', ('TTCCGTTTATGCTTTCCAGC', 'TCCTTGGAGTTTAGAGCGAG'))									10738 element

### Sheet: Sequencing primers
outer primers		oMCB_1562 (5′-AGGCTTGGATTTCTATAACTTCGTATAGCATAC ATTATAC-3′)
		oMCB_1563 (5′-ACATGCATGGCGGTAATACGGTTATC-3′)
inner primers		oMCB_1349 (5′-CAAGCAGAAGACGGCATACGAGATGCA CAAAAGGAAACTCACCCT-3′)
		a bar-coded primer (5′-AATGATACGGCGACCACC GAGATCTACACGATCGGAAGAGCACACGTCTGAACTCAGTCACNNNNNNCGACTC GGTGCCACTTTTTC-3′) where Ns indicate Illumina index barcodes
sequencing primers		oMCB1672 (5’-GCCACTTTTTCAAGTTGATAACGGACTAGCCTTATTTAAACTTGCTATGCTGTTTCCAGCTTAGCTCTTAAAC-3’)
